# Fine-scale position effects shape the distribution of inversion breakpoints in *Drosophila melanogaster*

**DOI:** 10.1101/793364

**Authors:** Jakob McBroome, David Liang, Russell Corbett-Detig

## Abstract

Chromosomal inversions are among the primary drivers of genome structure evolution in a wide range of natural populations. While there is an impressive array of theory and empirical analyses that has identified conditions under which inversions can be positively selected, comparatively little data is available on the fitness impacts of these genome structural rearrangements themselves. Because inversion breakpoints can interrupt functional elements and alter chromatin domains, each rearrangement may in itself have strong effects on fitness. Here, we compared the fine-scale distribution of low frequency inversion breakpoints with those of high frequency inversions and inversions that have fixed between *Drosophila* species. We identified important differences that may influence inversion fitness. In particular, proximity to insulator elements, large tandem duplications adjacent to the breakpoints, and minimal impacts on gene coding spans are more prevalent in high frequency and fixed inversions than in rare inversions. The data suggest that natural selection acts both to preserve both genes and larger cis-regulatory networks in the occurrence and spread of rearrangements. These factors may act to limit the availability of high fitness arrangements when suppressed recombination is favorable.
