## Supplemental Table 1 (Breakpoint divergence) for "Fine-scale position effects shape the distribution of inversion breakpoints in *Drosophila melanogaster*"

Name	Percentile	Inversion Divergence	Most Diverged Strain	Most Diverged Value	Least Diverged Strain	Least Diverged Value	Count of Missing Assemblies
In(2L)DL1_1	78.17258883	0.013337749	ZI365	0.015094053	ZI118N	0.010209212	0
In(2L)DL1_2	1.52284264	0.00772233	ZI453	0.010368947	ZI219	0.007557807	0
In(2L)DL2_1	41.66666667	0.007548929	SF447	0.009924965	EA119	0.006788092	2
In(2L)DL2_2	6.25	0.003030571	EA71	0.004950918	ER32	0.00295072	2
In(2L)DL3_1	N/A	AMBIG	SD78N	0.006760093	FR186N	0.004355343	141
In(2L)DL3_2	N/A	AMBIG	SP315N	0.009296341	FR186N	0.003823319	166
In(2R)Y1_1	N/A	AMBIG	RAL-59	0.005064732	RAL-325	0.001211141	11
In(2R)Y1_2	N/A	AMBIG	RAL-738	0.00828532	RAL-325	0.002268292	9
In(2R)DL4_1	52	0.00493158	ZW144	0.009634861	B54	0.004113951	10
In(2R)DL4_2	90	0.006984834	ZW144	0.008292514	B51	0.003785763	15
In(2R)MAL_1_1	72.08121827	0.008800419	ZI251N	0.010477536	ZI226	0.005842443	0
In(2R)MAL_1_2	80.7106599	0.016620079	ZI212	0.018559695	ZI456	0.012634134	0
In(2R)MAL_2_1	99.49238579	0.005584235	ZI353	0.005657727	ZI202	0.003371302	0
In(2R)MAL_2_2	9.137055838	0.009280233	ZI194	0.013281644	ZI303	0.008329574	0
In(3L)DL5_1	97.87234043	0.009548998	ER85	0.009715444	SD67	0.00578075	1
In(3L)DL5_2	12.76595745	0.005099891	SB31	0.008850537	SD82	0.004851756	1
In(3L)DL6_1	81.21827411	0.012675769	ZI344	0.015284631	ZI405	0.010456063	0
In(3L)DL6_2	84.26395939	0.013024658	ZI250	0.014283207	ZI379	0.009468615	0
In(3L)DL7_1	32.98969072	0.00750953	RAL-721	0.010768587	RAL-233	0.005973036	11
In(3L)DL7_2	80.44692737	0.009858011	RAL-730	0.012344136	RAL-49	0.006002733	26
In(3L)DL9_1	18.59296482	0.004877904	RAL-584	0.008827557	RAL-774	0.004398443	6
In(3L)DL9_2	54.87179487	0.008071974	RAL-822	0.011122911	RAL-158	0.00655541	10
In(3L)DL11_1	N/A	AMBIG	SD133N	0.005775571	FR109N	0.00392261	153
In(3L)DL11_2	N/A	AMBIG	SD25N	0.005562696	FR302N	0.003142409	162
In(3R)G_1	93.33333333	0.003646416	I02	0.004202843	I16	0.00207387	40
In(3R)G_2	80	0.004841514	I34	0.005379021	N07	0.003319676	35
In(3R)DL12_1	15.52795031	0.000987473	RAL-105	0.00185542	RAL-153	0.00079961	44
In(3R)DL12_2	30.81395349	0.002945007	RAL-405	0.006007908	RAL-75	0.002326722	33
In(3R)DL14_1	85.40145985	0.012131614	ZO65	0.01330209	MW6-3	0.009463809	0
In(3R)DL14_2	72.99270073	0.004730172	RG3	0.005748614	ZS37	0.002839291	0
